# MutAIverse: An AI-Powered, Mechanism-backed Platform for Discovering Novel DNA Adducts and their precursor Genotoxins

**DOI:** 10.1101/2025.08.26.672508

**Authors:** Shiva Satija, Sanjay Kumar Mohanty, Sachin Jorvekar, Anshul Verma, Saveena Solanki, Vishakha Gautam, Sakshi Arora, Aayushi Mittal, Arushi Sharma, Sonam Chauhan, Subhadeep Duari, Suvendu Kumar, Avdhesh Rai, Anupam Das, Kaberi Kakati, Kishore Das, Anupam Sarma, Juhi Tayal, Debarka Sengupta, Anurag Mehta, Roshan M Borkar, Gaurav Ahuja

**Author notes:** **Correspondence:** Gaurav Ahuja; Roshan M Borkar. Shared First Authors (Shiva Satija, Sanjay Kumar Mohanty, Sachin Jorvekar). Lead Contact: Gaurav Ahuja.

## Abstract

Genotoxin exposure leads to DNA adduct formation, potentially causing mutations if unrepaired. Current DNA adductomics platforms or analytical workflows are limited by incomplete spectral libraries, reliance on experimentally validated adducts, limited cellular contexts, and inefficient computational methodologies. We introduce MutAIverse, an advanced AI-driven DNA adductomics analysis platform that overcomes these limitations by leveraging intracellular mechanistic modeling of genotoxin bioactivation to construct a comprehensive DNA adduct library and offers advanced spectral mapping. MutAIverse integrates experimentally validated and chemically valid putative DNA adducts, enabling interpretable retrograde tracking to parental genotoxins. Validation of MutAIverse against experimental MS/MS datasets demonstrated the detection of both known and novel adducts. Furthermore, application to in-house generated DNA adductomics data from tissue biopsies of smokeless tobacco-induced head and neck cancer patients revealed selective enrichment of both novel and known DNA adducts; a subset of them was validated using MS/MS analysis. Collectively, MutAIverse provides a robust, end-to-end, and interpretable platform for advanced DNA adductomics analysis.
