## Supplementary Table 3 for "MutAIverse: An AI-Powered, Mechanism-backed Platform for Discovering Novel DNA Adducts and their precursor Genotoxins"

### Sheet: Vocabulary data
Vocabulary Substructure SMILES	Frequency	K-Biotransformation
C	9004	0
O	7015	0
c1ccccc1	5167	0
N	3530	0
Cl	888	0
c1ccncc1	368	0
S	338	0
C1CO1	225	0
Br	214	0
F	197	0
c1cncn1	142	0
C1CCCCC1	112	0
c1cocc1	99	0
C1ccCcc1	91	0
c1cCCCC1	78	0
C1=CCCcc1	62	0
c1cncnc1	61	0
c1cscn1	59	0
C1CCCC1	59	0
c1cnccn1	58	0
c1c-ccc-1	55	0
c1cscc1	53	0
c1ccocc1	52	0
c1c[nH]cc1	52	0
C1CCOCC1	52	0
c1-ccCCc1	52	0
C1CN1	49	0
c1c[nH]cn1	43	0
P	40	0
I	40	0
c1cOCC1	40	0
c1-ccCc1	39	0
C1CCNCC1	37	0
c1csnc1	37	0
c1cOCO1	36	0
C1CCOC1	29	0
C1=CCCCC1	29	0
C1C=CCO1	28	0
C1=Cccc1	25	0
c1cnsc1	25	0
C1C=CCC=C1	23	0
C1C=CCCC1	23	0
C1ccCC1	22	0
C1CC1	22	0
c1cc[nH]c1	21	0
c1cc[n+]cc1	19	0
Na	18	0
c1cCCcc-1	18	0
c1cncc1	17	0
C1CCCOC1	16	0
C1CNCCN1	16	0
C1cc-ccc1	15	0
c1cCNCC1	14	0
C1=COCC1	14	0
C1COO1	14	0
C1COCCN1	13	0
C1ccCCC1	13	0
C1=CCCC1	12	0
c1cccCC1	12	0
c1ccoc1	12	0
c1cnc[nH]c1	11	0
C1CNCC1	11	0
c1ccnnc1	11	0
C1CCNC1	11	0
c1cnnc1	11	0
C1C=CCcc1	11	0
c1ccCC1	11	0
O	75670	1
C	61481	1
c1ccccc1	44074	1
N	23134	1
Cl	3805	1
S	2933	1
c1ccncc1	2591	1
C1CCOCC1	2379	1
C1CO1	2258	1
C1=CCCcc1	1454	1
F	1251	1
C1ccCcc1	1182	1
C1CCCCC1	976	1
Br	970	1
c1cCCCC1	919	1
c1c-ccc-1	547	1
c1cncn1	513	1
c1c[nH]cc1	428	1
c1cocc1	417	1
C1CCCC1	367	1
c1cO1	357	1
c1-ccCc1	342	1
c1ccocc1	338	1
c1-ccCCc1	316	1
c1cc[n+]cc1	311	1
c1cscn1	311	1
c1cncnc1	295	1
C1CN1	263	1
c1cscc1	258	1
C1C=CCCC1	244	1
C1CCCOC1	219	1
c1cnsc1	213	1
C1=CCCCC1	212	1
c1cnccn1	209	1
c1cOCC1	208	1
c1cCCcc-1	199	1
c1co1	198	1
C1=Cccc1	194	1
P	189	1
c1cOCO1	182	1
c1c[nH]cn1	181	1
c1csnc1	178	1
C1CCOC1	170	1
c1cc[nH]c1	168	1
c1cCNCC1	159	1
I	156	1
C1CCNC1	154	1
C1ccCC1	153	1
C1=cccCC1	141	1
C1ccCCC1	137	1
C1CCNCC1	127	1
C1CC1	127	1
c1cncc1	127	1
C1C=CCC=C1	126	1
c1cccCC1	122	1
C1cc-cc1	115	1
c1ccCC1	113	1
C1=COCC1	107	1
C1CNCCN1	104	1
C1CCCCN1	99	1
c1cCcc-1	97	1
C1cc-ccc1	96	1
C1C=CCcc1	87	1
c1ccoc1	79	1
c1ccscc1	79	1
C1CNCCNCCCOCCNCCN1	74	1
C1CNCC1	72	1
C1COCCN1	72	1
c1ccnc1	66	1
c1nccoc-1	66	1
c1cnnc1	65	1
c1cCCC1	61	1
C1=CCCC1	60	1
c1cnc[nH]c1	59	1
c1cNCC1	57	1
C1CN=CccN1	57	1
c1cc[nH]cc1	56	1
C1ccC=CC1	54	1
C1C=CccC1	52	1
C1CccC=C1	52	1
c1-ccccc1	50	1
c1ccCCC1	48	1
C1C=CCO1	46	1
C1=CCCC=C1	46	1
c1cOccCCccccOcccCC1	46	1
c1cOccC1	44	1
C1CCCO1	44	1
C1ccCO1	44	1
c1cccC1	43	1
C1=CCCNC1	37	1
c1ccnnc1	37	1
C1=CCC=CC1	35	1
c1cNCCC1	35	1
c1ccccc-1	35	1
C1COCC1	32	1
c1nnnc1	31	1
c1cCccC1	31	1
c1cocn1	30	1
c1nncn1	30	1
c1cCOCC1	29	1
c1cCCCCNCC1	29	1
c1ccsc1	27	1
C1=CCNC1	26	1
C1CCSCccCCO1	25	1
c1cSccc-1	24	1
C1CCCCOCCCOC/C=C/CCOCCCO1	24	1
C1CCSCCNCCO1	24	1
C1CCCN1	23	1
C1=CCcc1	23	1
C1CccN1	23	1
C1C=CCC1	22	1
C1C=COCC1	20	1
c1c[s+]cc1	20	1
C1CCOCO1	20	1
C1C=Ccc1	20	1
C1CC[N+]C1	20	1
C1COCCCCOCCCC1	20	1
C1=CccOC=C1	20	1
C1=CNCC1	19	1
c1ncncn1	19	1
C1CC\C=C\C=C\CC\C=C\CCCCO1	19	1
C1=CCNCC1	19	1
C1CNPOC1	19	1
c1cccoc-1	19	1
c1cccccc1	19	1
c1cs[n+]c1	18	1
c1ccNCC1	18	1
C1CccCC1	18	1
c1cn[nH]c1	18	1
c1cNOCC1	18	1
C1=CSC=N1	17	1
C1C=CCN1	17	1
C1ccCN1	17	1
C1C=COC=C1	17	1
C1=NCcn-cc1	17	1
C1CcccCCCNCCCN1	17	1
C1CcccCNCCCNCCCCN1	17	1
c1cOccO1	16	1
c1c[n+]cn1	16	1
c1cOCCO1	16	1
C1=COCCC1	16	1
C1=CC[N+]C1	16	1
C1ccNS1	15	1
c1cnn[n+]c1	15	1
C1CCOCCCCCCOC1	15	1
C1NC=CCN1	15	1
C1CCCC=C1	14	1
c1c[n+]ccn1	14	1
c1cCccc-1	14	1
C1COCO1	13	1
c1c[NH+]cc-1	13	1
c1-cc[NH+]c1	13	1
C1CCCCO1	13	1
C1NCCN1	13	1
C1COCN1	12	1
C1cccN1	12	1
C1C=CCNCCC1	12	1
C1C[N+]CCN1	12	1
c1nocn1	12	1
C1CccCO1	12	1
c1cCnc-1	12	1
C1CNCCOCCCNCCNCCN1	12	1
C1CC/C=C/CCSSCCNCCN1	12	1
C1=CCOcc1	12	1
C1CCNccN1	12	1
C1=NScc1	11	1
c1-ccocc1	11	1
c1cOCCC1	11	1
C1=CCC=C1	11	1
C1ccOC1	11	1
c1cCCCcc-1	11	1
C1CCONC1	11	1
O	371633	2
C	289323	2
c1ccccc1	207616	2
N	100193	2
Cl	15870	2
C1CO1	11969	2
c1ccncc1	11918	2
S	10740	2
C1CCOCC1	9173	2
C1CCCCC1	7070	2
C1=CCCcc1	6928	2
F	6329	2
C1ccCcc1	6179	2
c1cCCCC1	4278	2
Br	3230	2
c1cO1	2646	2
c1c-ccc-1	2396	2
c1c[nH]cc1	2158	2
c1cc[n+]cc1	1902	2
C1CCCC1	1873	2
c1co1	1808	2
c1-ccCCc1	1763	2
c1cncn1	1717	2
c1-ccCc1	1676	2
C1CCCOC1	1611	2
C1CN1	1604	2
C1C=CCCC1	1410	2
c1cscn1	1378	2
c1cocc1	1366	2
C1=CCCCC1	1337	2
c1cnsc1	1186	2
c1cCNCC1	1171	2
c1cncnc1	1144	2
c1cscc1	1101	2
c1ccocc1	1097	2
c1cCCcc-1	1005	2
C1CCCCN1	939	2
c1c[nH]cn1	921	2
c1cOCC1	865	2
C1CCNCC1	850	2
C1C=CCC=C1	745	2
c1cnccn1	729	2
C1=cccCC1	691	2
c1cncc1	678	2
c1cOCO1	662	2
I	653	2
C1=Cccc1	649	2
C1CC1	647	2
C1CNCCN1	635	2
C1ccCC1	632	2
c1cc[nH]c1	626	2
P	619	2
C1ccCCC1	618	2
c1cCcc-1	589	2
c1csnc1	548	2
C1COCCN1	525	2
C1CNCC1	501	2
C1cc-cc1	494	2
c1cNCC1	485	2
c1ccscc1	480	2
C1CCOC1	471	2
c1ccCC1	454	2
c1cOccCCccccOcccCC1	426	2
c1cccCC1	425	2
C1ccC=CC1	419	2
C1C=CccC1	410	2
C1CCNC1	408	2
C1C=CCcc1	392	2
C1=COCC1	348	2
c1cCCC1	342	2
c1cnnc1	332	2
C1=CCCNC1	331	2
C1cc-ccc1	327	2
c1ccnc1	316	2
C1CN=CccN1	315	2
c1cCCCCNCC1	313	2
c1cCccC1	301	2
c1ccoc1	279	2
c1ccCCC1	269	2
c1cOccC1	249	2
c1cc[nH]cc1	242	2
C1CCCCOCCCOC/C=C/CCOCCCO1	233	2
C1COCC1	230	2
C1=CCCC1	223	2
C1CccN1	209	2
C1CCSCccCCO1	209	2
C1CCSCCNCCO1	190	2
C1CccC=C1	188	2
C1=CCCC=C1	180	2
c1cccC1	178	2
C1ccCO1	177	2
c1cnc[nH]c1	169	2
c1c[s+]cc1	163	2
c1cNCCC1	160	2
c1ccsc1	151	2
C1CC\C=C\C=C\CC\C=C\CCCCO1	149	2
c1ccnnc1	147	2
C1C[N+]CCN1	144	2
c1nncn1	143	2
c1cocn1	141	2
C1CCCO1	139	2
C1=CCNCC1	138	2
c1nnnc1	137	2
C1CccCC1	133	2
C1CC[N+]C1	127	2
c1cCccc-1	125	2
c1nccoc-1	120	2
c1c[NH+]cc-1	116	2
C1CcccCNCCCNCCCCN1	115	2
C1CcccCCCNCCCN1	111	2
c1cCOCC1	110	2
c1cSccc-1	106	2
c1ccccc-1	106	2
c1cC[N+]CC1	105	2
C1C=Ccc1	102	2
C1C[N+]1	99	2
C1=NCcn-cc1	98	2
C1=[N+]CCC1	98	2
C1C=CCO1	96	2
C1=[N+]CCCC1	96	2
c1cOCCO1	94	2
c1c[n+]ccn1	93	2
C1=CCNC1	93	2
C1C=COCC1	92	2
C1=COCCC1	92	2
C1=CccOC=C1	92	2
C1=CC[N+]C1	92	2
C1C=CCC1	88	2
c1c[n+]cn1	88	2
c1ccNCC1	86	2
C1CCOCCCCCCOC1	86	2
C1CCNccN1	86	2
c1-cc[NH+]c1	85	2
C1ccNS1	85	2
C1CCCN1	84	2
C1ccScc1	83	2
C1CC[N+]CC1	82	2
C1CCCNC1	80	2
C1COCCCCOCCCC1	80	2
c1cs[n+]c1	78	2
C1CNCCOCCCNCCNCCN1	77	2
C1=CCcc1	75	2
c1cn[nH]c1	75	2
C1=COccC1	74	2
C1ccccC1	74	2
C1C=COC=C1	73	2
c1-ccccc1	73	2
C1=CCC=CC1	71	2
C1ccCN1	70	2
C1=CNCC1	69	2
c1cSccC1	69	2
C1cc-ccC1	69	2
c1cNOCC1	68	2
C1=cc=NS1	67	2
C1ccOC1	67	2
C1=NCCN1	66	2
c1cOCCC1	64	2
c1cccccc1	64	2
C1C=CCN1	62	2
C1CccCO1	62	2
c1cCnc-1	62	2
C1CC/C=C/CCSSCCNCCN1	62	2
C1CNCCNC1	62	2
C1=CSC=N1	61	2
c1cOccO1	60	2
C1=NScc1	59	2
c1cccoc-1	59	2
c1cnn[n+]c1	58	2
C1NC=CCN1	58	2
C1=CCC=C1	55	2
C1C=CCNCCC1	55	2
C1CCCcc1	54	2
c1c[nH]nc1	54	2
c1c[nH]cnc1	53	2
c1csc[n+]1	51	2
c1nocn1	51	2
C1=CCCCC=C1	49	2
C1=CNccC1	49	2
C1C[N+]CC1	49	2
C1C=CC=CC1	48	2
c1cccocc1	48	2
c1ncncn1	47	2
C1COCC[N+]1	47	2
C1=NccS1	47	2
C1CCOCO1	46	2
C1cccCC1	45	2
C1=CCOcc1	45	2
C1CCCC=C1	44	2
c1cNccC1	44	2
C1C=cc=CC1	43	2
C1COCO1	42	2
C1C=CC=C1	42	2
C1CCONC1	42	2
C1CCOCC=CCCCOC1	42	2
C1=CSC=C1	41	2
C1C=CCCC=C1	41	2
C1CNCN1	38	2
c1-ccocc1	37	2
C1C=Ncc1	37	2
C1CCCCcc1	37	2
C1=CSCC1	37	2
C1COCN1	36	2
C1ccOCC1	36	2
C1CNPOC1	36	2
c1c[N+]CCC1	36	2
c1nCCS1	35	2
C1=CCC[N+]C1	35	2
C1C=C[N+]CN1	35	2
C1Ncc[N+]1	35	2
c1cCCCcc-1	34	2
c1c-nccC1	33	2
c1ncc[n+]c1	32	2
C1=CCccC1	32	2
c1nnco1	32	2
C1=CC=CCC=C1	32	2
C1CCccO1	31	2
C1cccN1	31	2
c1cOccN1	31	2
C1ccNCN1	31	2
c1cc[s+]c1	30	2
C1cc[NH+]cc1	30	2
c1cOccCCcccOccccCC1	30	2
C1CNCCNCCCOCCNCCN1	30	2
C1=NN=CCcc1	29	2
C1CC=CCC1	28	2
c1c[n+]cnc1	28	2
C1=CC[N+]CC1	28	2
c1cccS1	27	2
C1C=NccO1	27	2
C1C=CC=C[N+]1	26	2
C1CCCCO1	26	2
C1CCCON1	26	2
C1NO1	25	2
c1cCCCC[N+]CC1	25	2
C1CC=CC=C1	25	2
c1cSOC1	25	2
C1=C[NH+]cc1	24	2
c1cCCNCCCC1	24	2
C1CCccC1	23	2
c1cccc1	23	2
C1C=CccO1	23	2
c1-ccCCCc1	23	2
c1cnc[n+]c1	23	2
C1NCCN1	22	2
C1CCNN1	22	2
C1COCCO1	22	2
c1cOPOC1	21	2
C1ccC=N1	21	2
C1=NccOC1	21	2
C1CCOCCCOCC/C=C/COCCCOCC1	21	2
C1C=Cccc1	20	2
N1[N+]O1	20	2
c1c[n+]c[nH]1	20	2
c1-cccc1	19	2
C1=C[NH+]C=N1	19	2
C1Ccc-cc1	19	2
C1=C[N+]CC1	19	2
c1nncnn1	19	2
C1CCSCC[N+]CCO1	19	2
C1CCCCOCCCOCCCCCOCCCO1	19	2
c1cccc-1	18	2
C1=C[N+]cc1	18	2
C1ccNCCN1	18	2
C1CC=CCO1	18	2
C1=CCCOcc1	18	2
C1=COccCC1	18	2
C1cccC1	18	2
C1CC\C=C\C=C\CCCCCCCCO1	17	2
C1COCCC1	17	2
C1ccCNC1	17	2
C1=CSCCO1	17	2
C1=Ncc[NH+]1	16	2
C1CC\C=C\CCCC\C=C\CCCCO1	16	2
C1=CScn1	16	2
C1CNccc1	16	2
C1CN=Ccc[N+]1	16	2
c1c[N+]CC1	16	2
c1cc1	16	2
[N-]1[N+]O1	15	2
C1CCcccCC[N+]CCCN1	15	2
C1CcccCNCCCNCCCC[N+]1	15	2
c1cOCCN1	15	2
C1COCOC1	14	2
C1=CCOC1	14	2
C1CNCC[N+]C1	14	2
C1CNCC[N+]1	14	2
C1=CCccc1	13	2
C1=CCNCCCC1	13	2
C1CCccN1	13	2
c1-cc[N+]c1	13	2
C1C=CC=CCC1	13	2
C1=CCC[N+]=C1	13	2
C1CNC[N+]C1	13	2
C1ccC[N+]1	13	2
C1=CCCCCC1	13	2
C1=Ncc[N+]1	12	2
C1CCCCCCSSCCNCCN1	12	2
C1CCcc1	12	2
C1=cc-cc1	12	2
C1CSCN1	12	2
C1=cc=[N+]S1	11	2
C1=COCN1	11	2
c1nncs1	11	2
C1=NccC1	11	2
C1CSCCN1	11	2
C1CNC1	11	2
C1NC[N+]CN1	11	2
O	1337895	3
C	1085879	3
c1ccccc1	634714	3
N	319267	3
Cl	50730	3
C1CO1	39136	3
c1ccncc1	37623	3
C1CCCCC1	36238	3
C1CCOCC1	33460	3
S	30943	3
F	24153	3
C1ccCcc1	20496	3
C1=CCCcc1	19312	3
c1cCCCC1	15830	3
c1cO1	8621	3
C1CCCOC1	7984	3
Br	7762	3
c1co1	7130	3
c1cc[n+]cc1	7052	3
C1CCCC1	7012	3
c1c-ccc-1	6767	3
C1CCCCN1	6182	3
c1-ccCc1	5965	3
c1-ccCCc1	5827	3
C1C=CCCC1	5711	3
C1=CCCCC1	5585	3
C1CN1	5282	3
c1c[nH]cc1	5206	3
c1cscn1	4820	3
c1cnsc1	4647	3
c1cncn1	4325	3
c1cocc1	3869	3
c1cncnc1	3795	3
c1cCNCC1	3682	3
c1c[nH]cn1	3454	3
c1cCCcc-1	2983	3
C1C=CCC=C1	2915	3
c1cscc1	2839	3
C1CNCCN1	2733	3
C1COCCN1	2621	3
I	2617	3
c1cncc1	2486	3
c1cOCC1	2463	3
c1ccocc1	2433	3
C1CC1	2230	3
C1CCNCC1	2159	3
c1cOCO1	2085	3
c1cCcc-1	2009	3
c1cCccC1	1887	3
C1=cccCC1	1785	3
c1cnccn1	1781	3
c1ccscc1	1750	3
C1ccCCC1	1630	3
C1CCCCOCCCOC/C=C/CCOCCCO1	1629	3
C1ccCC1	1550	3
c1cc[nH]c1	1506	3
C1=Cccc1	1468	3
c1cnnc1	1440	3
P	1416	3
C1CCNC1	1247	3
C1COCC1	1238	3
C1CCSCccCCO1	1201	3
C1CccN1	1135	3
C1cc-cc1	1100	3
C1C=CccC1	1083	3
C1ccC=CC1	1081	3
c1ccCC1	1071	3
C1CN=CccN1	1046	3
C1CCSCCNCCO1	1024	3
c1csnc1	1012	3
C1C[N+]CCN1	991	3
c1cccCC1	956	3
c1ccCCC1	943	3
c1cCCC1	912	3
C1CCOC1	910	3
c1ccnc1	857	3
C1CNCC1	852	3
C1CC\C=C\C=C\CC\C=C\CCCCO1	849	3
C1C=CCcc1	815	3
c1cc[nH]cc1	659	3
C1=COCC1	656	3
C1=[N+]CCCC1	634	3
C1=CCCC1	631	3
C1cc-ccc1	631	3
c1c[s+]cc1	600	3
c1c[NH+]cc-1	594	3
C1=[N+]CCC1	593	3
c1cOccC1	589	3
C1COCCC1	545	3
C1ccScc1	541	3
c1ccoc1	538	3
C1C[N+]1	520	3
C1CcccCCCNCCCN1	514	3
C1CccCC1	510	3
C1ccNS1	507	3
c1cocn1	504	3
C1CcccCNCCCNCCCCN1	496	3
C1ccCO1	485	3
C1CC[N+]C1	485	3
C1CccC=C1	481	3
c1cccC1	475	3
c1ccsc1	469	3
c1cNCCC1	465	3
c1cnc[nH]c1	462	3
c1nncn1	451	3
C1=CCNCC1	441	3
c1cSccC1	430	3
c1cC[N+]CC1	428	3
c1nnnc1	403	3
C1CCNccN1	403	3
c1cOCCO1	400	3
C1=CCCC=C1	399	3
C1COCC[N+]1	390	3
C1=COCCC1	379	3
c1nccoc-1	374	3
C1CC[N+]CC1	367	3
c1cSccc-1	360	3
c1cNCC1	356	3
c1ccnnc1	354	3
c1c[n+]cn1	343	3
C1CNCCOCCCNCCNCCN1	343	3
C1C=CC=C1	338	3
C1=CC[N+]C1	337	3
C1C=CCCC=C1	335	3
C1cc-ccC1	327	3
C1CCOCCCCCCOC1	325	3
c1c[n+]ccn1	324	3
C1=NCcn-cc1	322	3
c1cCOCC1	321	3
c1cCccc-1	314	3
C1C=COCC1	307	3
c1-cc[NH+]c1	283	3
c1-ccccc1	279	3
c1c[nH]nc1	277	3
c1cOCCC1	274	3
C1=CCNC1	274	3
C1=NCCN1	260	3
C1CNCCNC1	258	3
C1CCCO1	255	3
C1=CSC=C1	241	3
C1C=Ccc1	239	3
c1ccccc-1	234	3
C1CC=CCC1	233	3
C1CNCCC/C=C/CCSSCCN1	228	3
c1cccocc1	228	3
c1ccNCC1	228	3
C1C=CCC1	227	3
C1CCOCCCOCC/C=C/COCCCOCC1	225	3
C1ccOC1	220	3
C1COCCCCOCCCC1	218	3
C1CCCcc1	217	3
C1=CccOC=C1	216	3
C1=cc=NS1	215	3
C1CccCO1	207	3
c1cCnc-1	207	3
C1=CCccC1	204	3
C1C=CC=CC1	200	3
C1CCCNC1	199	3
c1cs[n+]c1	197	3
C1C=CCO1	197	3
c1cn[nH]c1	190	3
C1C=CCNCCC1	188	3
C1=COccC1	185	3
C1=CCC=CC1	184	3
C1CCCCOCCCOCCCCCOCCCO1	184	3
C1=CSC=N1	181	3
C1=NccS1	179	3
C1C[N+]CC1	178	3
c1c[n+]cnc1	177	3
C1CCSCC[N+]CCO1	177	3
C1ccCN1	176	3
C1C=C[N+]CN1	173	3
C1Ncc[N+]1	173	3
C1=CNccC1	171	3
C1C=CCN1	170	3
C1=CCcc1	165	3
c1cNOCC1	161	3
C1ccccC1	160	3
C1C=COC=C1	160	3
C1CCCC=C1	157	3
c1cnc[n+]c1	155	3
c1csc[n+]1	153	3
C1CCCN1	152	3
c1cNccC1	148	3
C1=NScc1	146	3
C1=CCCNC1	146	3
C1CC\C=C\C=C\CCCCCCCCO1	145	3
C1=CSCC1	145	3
C1=CCC=C1	144	3
C1NC=CCN1	143	3
c1cccoc-1	139	3
C1ccOCC1	138	3
c1cccccc1	137	3
C1cccCC1	135	3
C1=CNCC1	133	3
c1cnn[n+]c1	130	3
C1=CC[N+]CC1	129	3
C1CC\C=C\CCCC\C=C\CCCCO1	129	3
C1CCOCC=CCCCOC1	129	3
c1c-nccC1	127	3
C1=CCCCC=C1	126	3
C1COCO1	126	3
c1c[N+]CCC1	126	3
c1cccc1	120	3
C1=C[NH+]cc1	113	3
C1C=cc=CC1	113	3
c1nocn1	113	3
c1cOccO1	112	3
C1CCccO1	110	3
C1CCcccCC[N+]CCCN1	109	3
C1CcccCNCCCNCCCC[N+]1	107	3
C1=CCOcc1	105	3
C1CNCCC1	104	3
c1cc[s+]c1	104	3
C1CCONC1	102	3
c1cOccN1	102	3
C1C=CC=C[N+]1	102	3
C1ccCNC1	101	3
C1CCCCcc1	101	3
C1CNCC[N+]C1	101	3
c1ncc[n+]c1	98	3
c1cccS1	97	3
C1cc[NH+]cc1	94	3
c1c[nH]cnc1	93	3
c1c[n+]c[nH]1	91	3
C1CNCN1	88	3
c1-ccocc1	85	3
C1CNC[N+]C1	85	3
C1C=Ncc1	85	3
C1=NN=CCcc1	85	3
C1C=NccO1	82	3
C1CN=Ccc[N+]1	82	3
c1c[N+]CC1	81	3
C1=CC=CCC=C1	79	3
C1CNCCNCCCOCCNCCN1	79	3
c1ncncn1	78	3
c1nCCS1	77	3
C1CC=CC=C1	76	3
C1CCOCO1	74	3
C1COCN1	71	3
C1NO1	70	3
C1=CCCOcc1	70	3
C1=COccCC1	70	3
C1COCCO1	69	3
C1=NccOC1	69	3
C1=CSCCO1	69	3
C1CCccC1	68	3
C1CNCNC1	67	3
C1=C[N+]cc1	67	3
C1C=CccO1	66	3
C1Ccc-cc1	64	3
C1C[N+]CC[N+]1	64	3
c1cCCCcc-1	64	3
C1=C[NH+]C=N1	62	3
C1CC=CCO1	62	3
C1C=CCCCC1	61	3
C1ccNCN1	59	3
C1CCCON1	59	3
C1CNCCCCCCCSSCCN1	58	3
C1=Ncc[NH+]1	58	3
c1nnco1	58	3
C1CCccN1	57	3
C1=C[N+]CC1	57	3
C1ccC[N+]1	57	3
C1CNPOC1	56	3
C1CCNN1	54	3
c1-cccc1	53	3
c1cnc[nH]1	53	3
N1[N+]O1	53	3
C1=CCNCCCC1	53	3
C1=COCN1	51	3
C1CCC=CCCSSCCNCCN1	50	3
C1=Ncc[N+]1	50	3
C1C[NH+]1	50	3
C1cccC1	50	3
c1-ccCCCc1	49	3
C1=CCCCCC1	49	3
C1=cc=[N+]S1	48	3
C1CCCCO1	47	3
C1CCcc1	47	3
c1nncnn1	47	3
c1c[N+]cc-1	45	3
C1cccN1	43	3
C1C=CC[N+]1	43	3
c1cSccN1	43	3
C1=CCC[N+]C1	42	3
C1C=CC[N+]CCC1	42	3
C1ccN=C[N+]1	41	3
c1cOPOC1	41	3
C1CNC1	41	3
c1cc1	40	3
c1-cc[N+]c1	39	3
[N-]1[N+]O1	38	3
C1ccC=N1	38	3
C1COCOC1	38	3
C1=CCC[N+]=C1	37	3
C1CccNC1	37	3
C1=NccC1	37	3
C1=CncCC1	37	3
c1cSOC1	36	3
c1cOCCN1	35	3
C1=CScn1	34	3
c1cccc-1	32	3
C1C=CC=CCC1	32	3
c1cScc-1	32	3
c1-ccSc1	32	3
C1ccNCCN1	32	3
c1c[n+]cc[n+]1	30	3
C1NCCN1	30	3
C1=cc-cc1	29	3
C1=CSC=[N+]1	29	3
C1=CCccc1	28	3
C1ccC=[N+]1	28	3
C1NC[N+]CN1	27	3
C1CCC=CC=CCCC=CCCCCO1	26	3
C1CNccc1	26	3
C1CNCC[N+]1	26	3
C1NC[N+]C[N+]1	25	3
C1CCC[N+]1	24	3
C1CCCNCC1	24	3
C1CCC=CN1	23	3
C1cc-ccCC1	23	3
C1ccNC1	22	3
c1c[S+]cc-1	22	3
C1=CCOC1	22	3
C1C=[N+]CC1	21	3
C1[N+]O1	21	3
C1CCC=C1	20	3
C1CC=[N+]C1	20	3
C1=CC[NH+]CC1	20	3
C1C=Cccc1	20	3
C1COC/C=C/CCOCCCOCCCCCOC1	20	3
C1CCCOCCCOCC/C=C/COCCCOC1	20	3
C1COCCCOCC/C=C/COCCCOCCC1	20	3
C1COCCCCCOCCCOC/C=C/CCOC1	20	3
C1CCccc1	19	3
C1ccCOC1	19	3
C1C[N+]CN1	19	3
c1conc1	19	3
C1CSCCN1	19	3
C1CCOCCCOCCCCCOCCCOCC1	19	3
c1cnncc1	18	3
C1CCC[N+]C1	18	3
C1cccNC1	18	3
C1CcccN1	18	3
C1CccC1	17	3
c1-cc[S+]c1	17	3
c1ns[n+]c1	17	3
C1=cc=CCC1	16	3
c1nncs1	16	3
C1CC/C=C/CC/C=C/C=C/CCCOC1	16	3
C1/C=C/CC/C=C/C=C/CCCOCCC1	16	3
C1=C[S+]CC1	16	3
C1ccNCC[N+]1	16	3
C1=[N+]cc[N+]1	16	3
C1=CC1	16	3
C1C=CCCO1	15	3
C1CC[NH+]CC1	14	3
C1CCNCCCNCcccCCNC1	14	3
C1CCNCCcccCNCCCNC1	14	3
C1CNCcccCCNCCCCNC1	14	3
C1CNCCCNCCcccC1	14	3
C1CNCCcccCCCNC1	14	3
c1csc[nH]1	13	3
C1=CCCN=C1	13	3
C1=NCCCC1	13	3
C1CNCCNCCNCCNCCOC1	13	3
C1=Ccc=C1	13	3
c1c[NH+]ccC1	13	3
C1CcccCNCCC[NH+]CCCCN1	13	3
C1=CCNcc1	12	3
C1CSCN1	12	3
C1C=CCNC1	12	3
c1cC[NH+]CC1	12	3
C1C[N+]C1	12	3
C1CccCCC1	12	3
C1/C=C/CCCNCCNCCSSC1	11	3
c1nsnc1	11	3
C1ccC[N+]C1	11	3
C1CCOCCCCOCCC1	11	3
